# Spatiotemporal analysis of F-actin polymerization with micropillar arrays reveals synchronization between adhesion sites

**DOI:** 10.1101/2024.06.22.600020

**Authors:** Sarit Hollander, Yuanning Guo, Haguy Wolfenson, Assaf Zaritsky

## Abstract

We repurposed micropillar-arrays to quantify spatiotemporal inter-adhesion communication. Following the observation that integrin adhesions formed around pillar tops we relied on the precise repetitive spatial control of the pillars to reliably monitor F-actin dynamics in mouse embryonic fibroblasts as a model for spatiotemporal adhesion-related intracellular signaling. Using correlation-based analyses we revealed localized information-flows propagating between adjacent pillars that were integrated over space and time to synchronize the adhesion dynamics within the entire cell. Probing the mechanical regulation, we discovered that stiffer pillars or partial actomyosin contractility inhibition enhances inter-adhesion F-actin synchronization. Our results suggest that adhesions can communicate and highlight the potential of using micropillar arrays as a tool to measure spatiotemporal intracellular signaling.
