## Supplementary Table 1 for "Spatiotemporal analysis of F-actin polymerization with micropillar arrays reveals synchronization between adhesion sites"

### Sheet: גיליון1
Pillars height	Cell type	Treatment	Temporal resolution |(sec)	# Frames	# Cells	# Movies	Resolution
5.3 μm	MEF	-	~30	~121	13	81	6.386 px/𝜇m
13.2 μm	MEF	-	~30	~121	13	72	6.386 px/𝜇m
5.3 μm	MEF	Para-nitroblebbistatin	~30	~121	15	82	6.386 px/𝜇m
13.2 μm	MEF	Para-nitroblebbistatin	~30	~121	10	46	6.386 px/𝜇m
